# FIXATION MATTERS: MULTIDIMENSIONAL EFFECTS OF CHEMICAL PREPARATION ON MORPHOLOGY AND SURFACE TEXTURE OF EXTREMOPHILIC BACTERIA

**DOI:** 10.64898/2026.06.14.732170

**Authors:** Fátima Silvina Galván, Virginia Helena Albarracín

## Abstract

Scanning electron microscopy (SEM) is widely used to investigate bacterial surface architecture; however, sample preparation protocols may introduce structural artefacts that compromise the interpretation of morphometric and ultrastructural features. This issue becomes especially relevant for extremophilic microorganisms, whose specialized cell envelopes may respond differently to chemical fixation. In this study, we evaluated the effects of two aldehyde-based fixation protocols, 2.5% glutaraldehyde and Karnovsky’s solution, combined with different fixation times (1, 3, and 24 h) and the presence or absence of osmium tetroxide (OsO_4_) post-fixation, on three Gram-positive bacterial strains: the polyextremophiles *Exiguobacterium* sp. S17 and *Nesterenkonia* sp. Act20, and the mesophile *Kocuria rosea* CH-021. Morphological preservation was assessed using morphometric parameters, including cellular area and surface-to-volume ratio, together with texture analysis based on Haralick descriptors derived from grey-level co-occurrence matrices (GLCM). Results showed that fixation conditions significantly affected morphometric and textural features in a strain-dependent manner. Although overall morphology appeared preserved, quantitative analyses revealed marked differences in surface texture and structural integrity among treatments. Osmium tetroxide modified morphometric and textural parameters, although its effects varied among strains and fixation conditions. These findings highlight the importance of integrated quantitative approaches combining cellular geometry and surface texture analysis for the evaluation of SEM preparation protocols in structurally specialized microorganisms.
