## Supplementary material for "FIXATION MATTERS: MULTIDIMENSIONAL EFFECTS OF CHEMICAL PREPARATION ON MORPHOLOGY AND SURFACE TEXTURE OF EXTREMOPHILIC BACTERIA": Tables

### Sheet: 0
FIXATION MATTERS: MULTIDIMENSIONAL EFFECTS OF CHEMICAL PREPARATION ON MORPHOLOGY AND SURFACE TEXTURE OF EXTREMOPHILIC BACTERIA
Fátima Silvina Galván1,2,3; Virginia Helena Albarracín1,2,3,4*
1Laboratorio de Microbiología Ultraestructural y Molecular, Centro Integral de Microscopía Electrónica (CIME), Facultad de Agronomía, Zootecnia y Veterinaria (FAZyV) – Universidad Nacional de Tucumán (UNT) – Consejo Nacional de Investigaciones Científicas y Técnicas (CONICET). Tucumán, Argentina.
2Cátedra de Microbiología Molecular Aplicada, Fac. de Ciencias Naturales e Instituto Miguel Lillo, Universidad Nacional de Tucumán.
3Cátedra de Microscopía Electrónica (Métodos Auxiliares I), Especialización en Anatomía Patológica, Facultad de Medicina, Universidad Nacional de Tucumán.
4Cátedra de Biología Molecular e Ingeniería Genética, Instituto de Salud y Calidad de Vida, Universidad San Pablo-T.
*Corresponding author: Virginia Helena Albarracín, Centro Integral de Microscopía Electrónica (CIME, CONICET, UNT). Camino de Sirga s/n. FAZyV, Finca El Manantial, Yerba Buena (4107). Tucumán, Argentina. Tel: +54 9 381 533-1115. E-mail: cime@conicet.gov.ar
Table 1. Morphometric parameters of Exiguobacterium sp. S17 cells, including length (µm), radius (µm), surface area (µm²), volume (µm³), and surface-to-volume ratio (S/V).
Table 2. Morphometric parameters of Nesterenkonia sp. Act20 cells, including length (µm), radius (µm), surface area (µm²), volume (µm³), and surface-to-volume ratio (S/V).
Table 3. Morphometric parameters of Kocuria rosea CH-021 cells, including length (µm), radius (µm), surface area (µm²), volume (µm³), and surface-to-volume ratio (S/V).
Table 4. Three-way ANOVA of fixation effects on cellular area and surface-to-volume ratio in Exiguobacterium sp. S17, Nesterenkonia sp. Act20, and Kocuria rosea CH-021.
Table 5. Haralick textural parameters of Exiguobacterium sp. S17 cells, including contrast (CON), correlation (COR), energy (ASM), entropy (ENT), and homogeneity (HOM), calculated from gray-level co-occurrence matrices (GLCM) over regions of interest in SEM images.
Table 6. Haralick textural parameters of Nesterenkonia sp. Act20 cells, including contrast (CON), correlation (COR), energy (ASM), entropy (ENT), and homogeneity (HOM), calculated from gray-level co-occurrence matrices (GLCM) over regions of interest in SEM images.
Table 7. Haralick textural parameters of Kocuria rosea CH-021 cells, including contrast (CON), correlation (COR), energy (ASM), entropy (ENT), and homogeneity (HOM), calculated from gray-level co-occurrence matrices (GLCM) over regions of interest in SEM images.

### Sheet: Table 1
Fixative	Time (h)	OsO4	Length (µm)	Radius (µm)	Surface area (µm²)	Volume (µm³)	Surface/Volume
Karnovsky	1	Yes	0,997 ± 0,124	0,301 ± 0,016	2,456 ± 0,239	0,284 ± 0,039	8,690 ± 0,366
Karnovsky	1	No	1,080 ± 0,082	0,292 ± 0,018	2,518 ± 0,211	0,290 ± 0,038	8,733 ± 0,404
Karnovsky	3	Yes	1,199 ± 0,244	0,293 ± 0,021	2,755 ± 0,565	0,327 ± 0,094	8,590 ± 0,618
Karnovsky	3	No	1,095 ± 0,152	0,269 ± 0,020	2,309 ± 0,310	0,250 ± 0,048	9,328 ± 0,602
Karnovsky	24	Yes	1,118 ± 0,117	0,277 ± 0,012	2,429 ± 0,206	0,270 ± 0,031	9,034 ± 0,307
Karnovsky	24	No	0,985 ± 0,112	0,284 ± 0,018	2,264 ± 0,259	0,250 ± 0,042	9,128 ± 0,488
2.5 % Glutaraldehyde	1	Yes	1,097 ± 0,136	0,287 ± 0,019	2,502 ± 0,367	0,286 ± 0,061	8,850 ± 0,562
2.5 % Glutaraldehyde	1	No	1,131 ± 0,125	0,294 ± 0,016	2,638 ± 0,282	0,309 ± 0,047	8,601 ± 0,420
2.5 % Glutaraldehyde	3	Yes	1,207 ± 0,141	0,268 ± 0,015	2,485 ± 0,266	0,273 ± 0,040	9,158 ± 0,429
2.5 % Glutaraldehyde	3	No	1,104 ± 0,164	0,267 ± 0,011	2,305 ± 0,315	0,249 ± 0,045	9,342 ± 0,443
2.5 % Glutaraldehyde	24	Yes	0,964 ± 0,145	0,315 ± 0,023	2,533 ± 0,384	0,302 ± 0,067	8,506 ± 0,575
2.5 % Glutaraldehyde	24	No	1,116 ± 0,103	0,265 ± 0,013	2,301 ± 0,210	0,247 ± 0,032	9,370 ± 0,398

### Sheet: Table 2
Fixative	Time (h)	OsO4	Length (µm)	Radius (µm)	Surface area (µm²)	Volume (µm³)	Surface/Volume
Karnovsky	1	Yes	0,991 ± 0,161	0,254 ± 0,045	2,415 ± 0,654	0,282 ± 0,124	9,120 ± 1,370
Karnovsky	1	No	1,112 ± 0,306	0,253 ± 0,049	2,654 ± 1,115	0,322 ± 0,203	9,142 ± 1,561
Karnovsky	3	Yes	0,788 ± 0,203	0,193 ± 0,032	1,441 ± 0,493	0,129 ± 0,075	11,930 ± 1,589
Karnovsky	3	No	0,834 ± 0,169	0,175 ± 0,011	1,302 ± 0,252	0,103 ± 0,027	12,778 ± 0,753
Karnovsky	24	Yes	0,889 ± 0,174	0,209 ± 0,017	1,724 ± 0,322	0,163 ± 0,041	10,797 ± 0,932
Karnovsky	24	No	0,798 ± 0,173	0,194 ± 0,028	1,462 ± 0,368	0,130 ± 0,046	11,816 ± 1,758
2.5 % Glutaraldehyde	1	Yes	1,013 ± 0,150	0,213 ± 0,019	1,926 ± 0,310	0,186 ± 0,044	10,529 ± 0,910
2.5 % Glutaraldehyde	1	No	0,914 ± 0,229	0,209 ± 0,015	1,758 ± 0,403	0,166 ± 0,050	10,780 ± 0,844
2.5 % Glutaraldehyde	3	Yes	0,769 ± 0,164	0,175 ± 0,018	1,229 ± 0,180	0,097 ± 0,021	12,881 ± 1,132
2.5 % Glutaraldehyde	3	No	0,849 ± 0,241	0,184 ± 0,018	1,397 ± 0,237	0,115 ± 0,023	12,245 ± 0,989
2.5 % Glutaraldehyde	24	Yes	0,977 ± 0,217	0,218 ± 0,016	1,943 ± 0,372	0,192 ± 0,047	10,296 ± 0,767
2.5 % Glutaraldehyde	24	No	0,950 ± 0,273	0,173 ± 0,021	1,420 ± 0,394	0,114 ± 0,043	12,908 ± 1,613

### Sheet: Table 3
Fixative	Time (h)	OsO4	Length (µm)	Radius (µm)	Surface area (µm²)	Volume (µm³)	Surface/Volume
Karnovsky	1	Yes	0,665 ± 0,064	0,285 ± 0,023	1,028 ± 0,169	0,099 ± 0,024	10,588 ± 0,861
Karnovsky	1	No	0,645 ± 0,077	0,272 ± 0,032	0,940 ± 0,227	0,087 ± 0,033	11,183 ± 1,278
Karnovsky	3	Yes	0,693 ± 0,063	0,293 ± 0,025	1,086 ± 0,191	0,108 ± 0,029	10,310 ± 0,851
Karnovsky	3	No	0,655 ± 0,054	0,270 ± 0,025	0,925 ± 0,169	0,085 ± 0,023	11,196 ± 1,049
Karnovsky	24	Yes	0,616 ± 0,046	0,262 ± 0,026	0,868 ± 0,165	0,077 ± 0,021	11,582 ± 1,211
Karnovsky	24	No	0,619 ± 0,060	0,273 ± 0,026	0,946 ± 0,175	0,088 ± 0,024	11,080 ± 1,084
2.5 % Glutaraldehyde	1	Yes	0,718 ± 0,065	0,312 ± 0,032	1,238 ± 0,258	0,132 ± 0,041	9,705 ± 0,992
2.5 % Glutaraldehyde	1	No	0,686 ± 0,053	0,291 ± 0,018	1,071 ± 0,133	0,105 ± 0,020	10,336 ± 0,644
2.5 % Glutaraldehyde	3	Yes	0,679 ± 0,055	0,290 ± 0,018	1,060 ± 0,130	0,103 ± 0,019	10,389 ± 0,646
2.5 % Glutaraldehyde	3	No	0,649 ± 0,042	0,279 ± 0,024	0,984 ± 0,171	0,093 ± 0,024	10,843 ± 0,965
2.5 % Glutaraldehyde	24	Yes	0,598 ± 0,047	0,281 ± 0,023	0,996 ± 0,160	0,094 ± 0,022	10,765 ± 0,923
2.5 % Glutaraldehyde	24	No	0,638 ± 0,048	0,266 ± 0,020	0,896 ± 0,136	0,080 ± 0,018	11,323 ± 0,825

### Sheet: Table 4
Strain	Variable	Factor	F	ρ	ηp²
Exiguobacterium sp. S17	Area	Fixative	0.023	0.879	0
		Time	5.396	0.005	0.036
		OsO4	14.145	< 0,001	0.047
		Fixative x Time	3.807	0.023	0.026
		Fixative x OsO4	1.549	0.214	0.005
		Time x OsO4	11.299	< 0,001	0.073
		Fixative x Time x OsO4	1.742	0.177	0.012
	S/V	Fixative	0.96	0.328	0.003
		Time	17.77	< 0,001	0.11
		OsO4	25.628	< 0,001	0.082
		Fixative x Time	5.298	0.006	0.035
		Fixative x OsO4	0.054	0.816	0
		Time x OsO4	12.035	< 0,001	0.077
		Fixative x Time x OsO4	13.482	< 0,001	0.086
Nesterenkonia sp. Act20	Area	Fixative	9.213	0.003	0.052
		Time	46.473	< 0,001	0.356
		OsO4	2.474	0.118	0.015
		Fixative x Time	10.85	< 0,001	0.114
		Fixative x OsO4	0.688	0.408	0.004
		Time x OsO4	3.673	0.027	0.042
		Fixative x Time x OsO4	2.239	0.11	0.026
	S/V	Fixative	13.448	< 0,001	0.074
		Time	65.576	< 0,001	0.438
		OsO4	13.844	< 0,001	0.076
		Fixative x Time	5.308	0.006	0.059
		Fixative x OsO4	0.094	0.76	0.001
		Time x OsO4	9.382	< 0,001	0.1
		Fixative x Time x OsO4	5.832	0.004	0.065
Kocuria rosea CH-021	Area	Fixative	13.47	< 0,001	0.045
		Time	16.521	< 0,001	0.103
		OsO4	17.498	< 0,001	0.057
		Fixative x Time	5.466	0.005	0.037
		Fixative x OsO4	1.946	0.164	0.007
		Time x OsO4	3.364	0.036	0.023
		Fixative x Time x OsO4	3.514	0.031	0.024
	S/V	Fixative	14.96	< 0,001	0.049
		Time	15.213	< 0,001	0.096
		OsO4	15.442	< 0,001	0.051
		Fixative x Time	3.987	0.02	0.027
		Fixative x OsO4	0.992	0.32	0.003
		Time x OsO4	3.404	0.035	0.023
		Fixative x Time x OsO4	3.928	0.021	0.027

### Sheet: Table 5
Fixative	Time (h)	OsO4	Contrast	Correlation	Energy	Entropy	Homogeneity
Karnovsky	1	Yes	0,226 ± 0,012	0,594 ± 0,062	0,362 ± 0,034	5,574 ± 0,170	0,887 ± 0,006
Karnovsky	1	No	0,242 ± 0,011	0,601 ± 0,068	0,331 ± 0,046	5,693 ± 0,181	0,879 ± 0,006
Karnovsky	3	Yes	0,215 ± 0,028	0,546 ± 0,101	0,413 ± 0,095	5,375 ± 0,344	0,893 ± 0,014
Karnovsky	3	No	0,175 ± 0,047	0,518 ± 0,092	0,497 ± 0,158	5,235 ± 0,255	0,913 ± 0,024
Karnovsky	24	Yes	0,212 ± 0,015	0,592 ± 0,044	0,402 ± 0,051	5,576 ± 0,133	0,894 ± 0,007
Karnovsky	24	No	0,199 ± 0,011	0,645 ± 0,052	0,380 ± 0,064	5,623 ± 0,157	0,900 ± 0,006
2.5% Glutaraldehyde	1	Yes	0,164 ± 0,017	0,531 ± 0,058	0,515 ± 0,057	5,259 ± 0,175	0,918 ± 0,009
2.5% Glutaraldehyde	1	No	0,162 ± 0,031	0,552 ± 0,044	0,511 ± 0,073	5,356 ± 0,113	0,919 ± 0,015
2.5% Glutaraldehyde	3	Yes	0,195 ± 0,017	0,548 ± 0,039	0,454 ± 0,059	5,378 ± 0,120	0,902 ± 0,009
2.5% Glutaraldehyde	3	No	0,238 ± 0,033	0,485 ± 0,055	0,400 ± 0,077	5,425 ± 0,148	0,881 ± 0,016
2.5% Glutaraldehyde	24	Yes	0,206 ± 0,014	0,582 ± 0,042	0,406 ± 0,050	5,472 ± 0,153	0,897 ± 0,007
2.5% Glutaraldehyde	24	No	0,210 ± 0,012	0,657 ± 0,040	0,362 ± 0,045	5,706 ± 0,167	0,895 ± 0,006

### Sheet: Table 6
Fixative	Time (h)	OsO4	Contrast	Correlation	Energy	Entropy	Homogeneity
Karnovsky	1	Yes	0,193 ± 0,024	0,763 ± 0,055	0,312 ± 0,082	5,930 ± 0,258	0,904 ± 0,012
Karnovsky	1	No	0,189 ± 0,030	0,698 ± 0,089	0,357 ± 0,070	5,695 ± 0,219	0,906 ± 0,015
Karnovsky	3	Yes	0,152 ± 0,026	0,749 ± 0,087	0,384 ± 0,089	5,486 ± 0,486	0,924 ± 0,013
Karnovsky	3	No	0,157 ± 0,055	0,690 ± 0,089	0,452 ± 0,128	5,144 ± 0,359	0,922 ± 0,028
Karnovsky	24	Yes	0,163 ± 0,025	0,762 ± 0,064	0,381 ± 0,099	5,806 ± 0,244	0,918 ± 0,012
Karnovsky	24	No	0,150 ± 0,027	0,772 ± 0,050	0,393 ± 0,067	5,772 ± 0,200	0,925 ± 0,013
2.5% Glutaraldehyde	1	Yes	0,190 ± 0,031	0,744 ± 0,063	0,325 ± 0,087	5,884 ± 0,320	0,905 ± 0,016
2.5% Glutaraldehyde	1	No	0,161 ± 0,021	0,700 ± 0,063	0,405 ± 0,057	5,456 ± 0,252	0,919 ± 0,011
2.5% Glutaraldehyde	3	Yes	0,196 ± 0,021	0,734 ± 0,060	0,332 ± 0,074	5,691 ± 0,314	0,902 ± 0,010
2.5% Glutaraldehyde	3	No	0,230 ± 0,020	0,714 ± 0,087	0,284 ± 0,035	5,760 ± 0,273	0,885 ± 0,010
2.5% Glutaraldehyde	24	Yes	0,138 ± 0,030	0,692 ± 0,063	0,462 ± 0,086	5,296 ± 0,212	0,931 ± 0,015
2.5% Glutaraldehyde	24	No	0,125 ± 0,017	0,761 ± 0,047	0,437 ± 0,058	5,380 ± 0,140	0,938 ± 0,009

### Sheet: Table 7
Fixative	Time (h)	OsO4	Contrast	Correlation	Energy	Entropy	Homogeneity
Karnovsky	1	Yes	0,147 ± 0,028	0,603 ± 0,067	0,515 ± 0,072	5,036 ± 0,064	0,927 ± 0,014
Karnovsky	1	No	0,178 ± 0,029	0,574 ± 0,094	0,464 ± 0,103	5,250 ± 0,145	0,911 ± 0,015
Karnovsky	3	Yes	0,119 ± 0,026	0,564 ± 0,058	0,598 ± 0,075	4,826 ± 0,156	0,940 ± 0,013
Karnovsky	3	No	0,156 ± 0,034	0,512 ± 0,074	0,533 ± 0,082	4,820 ± 0,158	0,922 ± 0,017
Karnovsky	24	Yes	0,184 ± 0,040	0,675 ± 0,047	0,397 ± 0,088	5,570 ± 0,108	0,908 ± 0,020
Karnovsky	24	No	0,199 ± 0,019	0,594 ± 0,074	0,437 ± 0,084	5,475 ± 0,132	0,901 ± 0,010
2.5% Glutaraldehyde	1	Yes	0,163 ± 0,034	0,621 ± 0,040	0,478 ± 0,084	5,225 ± 0,119	0,919 ± 0,017
2.5% Glutaraldehyde	1	No	0,136 ± 0,022	0,559 ± 0,081	0,553 ± 0,067	5,048 ± 0,183	0,932 ± 0,011
2.5% Glutaraldehyde	3	Yes	0,135 ± 0,034	0,532 ± 0,066	0,581 ± 0,099	4,834 ± 0,211	0,932 ± 0,017
2.5% Glutaraldehyde	3	No	0,173 ± 0,050	0,422 ± 0,085	0,563 ± 0,075	4,678 ± 0,212	0,914 ± 0,025
2.5% Glutaraldehyde	24	Yes	0,190 ± 0,023	0,708 ± 0,041	0,376 ± 0,052	5,748 ± 0,139	0,905 ± 0,011
2.5% Glutaraldehyde	24	No	0,189 ± 0,017	0,572 ± 0,134	0,467 ± 0,070	5,377 ± 0,308	0,905 ± 0,008
